# Highly multiplexed, image-based pooled screens in primary cells and tissues with PerturbView

**DOI:** 10.1101/2023.12.26.573143

**Authors:** Takamasa Kudo, Ana M. Meireles, Reuben Moncada, Yushu Chen, Ping Wu, Joshua Gould, Xiaoyu Hu, Opher Kornfeld, Rajiv Jesudason, Conrad Foo, Burkhard Höckendorf, Hector Corrada Bravo, Jason P. Town, Runmin Wei, Antonio Rios, Vineethkrishna Chandrasekar, Melanie Heinlein, Shuangyi Cai, Cherry Sakura Lu, Cemre Celen, Noelyn Kljavin, Jian Jiang, Jose Sergio Hleap, Nobuhiko Kayagaki, Felipe de Sousa e Melo, Lisa McGinnis, Bo Li, Avtar Singh, Levi Garraway, Orit Rozenblatt-Rosen, Aviv Regev, Eric Lubeck

## Abstract

Optical pooled screening (OPS) is a highly scalable method for linking image-based phenotypes with cellular perturbations. However, it has thus far been restricted to relatively low-plex phenotypic readouts in cancer cell lines in culture, due to limitations associated with *in situ* sequencing (ISS) of perturbation barcodes. Here, we developed PerturbView, an OPS technology that leverages *in vitro* transcription (IVT) to amplify barcodes prior to ISS, enabling screens with highly multiplexed phenotypic readouts across diverse systems, including primary cells and tissues. We demonstrate PerturbView in iPSC-derived neurons, primary immune cells, and tumor tissue sections from animal models. In a screen of immune signaling pathways in primary bone marrow-derived macrophages, PerturbView uncovered both known and novel regulators of NFκB signaling. Furthermore, we combined PerturbView with spatial transcriptomics in tissue sections from a mouse xenograft model, paving the way to *in vivo* screens with rich optical and transcriptomic phenotypes. PerturbView broadens the scope of OPS to a wide range of models and applications.
