## Supplemental Table 2 for "Highly multiplexed, image-based pooled screens in primary cells and tissues with PerturbView"

### Sheet: primers_and_sgRNA
sgRNA sequences
NTC	CGATACCGTCGAAATCGTAC
CD81 sg	GTTGGCTTCCTGGGCTGCTA
Cd44 sg1	AATACACCTGCGTAGCGGC
Cd44 sg2	ATGTAACCTGCCGCTACGC
Primers
RT primers	/5AmMC12/G+AC+TA+GC+CT+TA+TT+TTAACTTGCTAT
Padlock primer	/5Phos/GTTTTAGAGCTAGAAATAGCAAGCTCCTGTTCGACACCTACCCACCTCATCCCACTCTTCAAAAGGACGAAACACCG
Sequencing primers	CACCTCATCCCACTCTTCAAAAGGACGAAACACCG

### Sheet: HCRFISHprobes
target gene	HCR probe pair 1	HCR probe pair 2	HCR amplifier type
Ccl4	gTCCCTgCCTCTATATCTTTCAGTGAGAAGCATCAGGGCTGAGGA	CTGAACGTGAGGAGCAAGGACGCTTTTCCACTCAACTTTAACCCg	B3
Ccl4	gTCCCTgCCTCTATATCTTTGCTCGGGGTTAGGTTTGCACAGAGC	GGCAGACACGCAGAGCTTCATGGTGTTCCACTCAACTTTAACCCg	B3
Ccl4	gTCCCTgCCTCTATATCTTTGAGAACCCTGGAGCACAGAAGGCAG	GTGGGAGGGTCAGAGCCCATTGGTGTTCCACTCAACTTTAACCCg	B3
Ccl4	gTCCCTgCCTCTATATCTTTTACCACAGCTGGCTTGGAGCAAAGA	GATCTGTCTGCCTCTTTTGGTCAGGTTCCACTCAACTTTAACCCg	B3
Ccl4	gTCCCTgCCTCTATATCTTTATGTACTCAGTGACCCAGGGCTCAC	GCTGCTCAGTTCAACTCCAAGTCACTTCCACTCAACTTTAACCCg	B3
Ccl4	gTCCCTgCCTCTATATCTTTTCCATGGGAGACACGCGTCCTATAA	GCAGAGAAACAGCAATGGTGGACCATTCCACTCAACTTTAACCCg	B3
GBP2	CCTCgTAAATCCTCATCAAAGGTCTGCACCAGGCTCTTTAGACGT	AGACCCATTGCTGATGGCACCAACAAAATCATCCAgTAAACCgCC	B2
GBP2	CCTCgTAAATCCTCATCAAATGGAGCCCAGGGAAAAGCCTGTCCT	AGATGCCCTTGGTGTGAGACTGCACAAATCATCCAgTAAACCgCC	B2
GBP2	CCTCgTAAATCCTCATCAAAGGTTTGCCCTGCCTTCTTGGGGTGA	AAGGCCCTCAGTGTCAAGCAGAACCAAATCATCCAgTAAACCgCC	B2
GBP2	CCTCgTAAATCCTCATCAAAGTCAGCACAGCACTCTCCATGCAGG	GCTGCTGAGTTCTCTATCTGGGCCAAAATCATCCAgTAAACCgCC	B2
GBP2	CCTCgTAAATCCTCATCAAAGACAGTGACCCCAAAATGGAGTCGC	ACTTCCTCTGACAGTGCCCAGTGGTAAATCATCCAgTAAACCgCC	B2
GBP2	CCTCgTAAATCCTCATCAAATGGATCTCTGAGGCCATGTCCAGGG	TCAATGAGGCACATGGGTTCCGACAAAATCATCCAgTAAACCgCC	B2
GBP2	CCTCgTAAATCCTCATCAAATCCTGGAGGGTTTCTGTGGGCATCT	TCAATTGGCCTGTGCAGATCCAGGAAAATCATCCAgTAAACCgCC	B2
GBP2	CCTCgTAAATCCTCATCAAAAGGCCCACGATTGCCACCACCACCA	ATCAGGTAGGATTTGCCTGTGCGGTAAATCATCCAgTAAACCgCC	B2
GBP2	CCTCgTAAATCCTCATCAAAGGCTGCAGAGTGCTCTGTCCTCTCT	ATGCTGGTCAGCTTTGCCTCTGAGGAAATCATCCAgTAAACCgCC	B2
GBP2	CCTCgTAAATCCTCATCAAAAAGTTGCTTCCTCTGAGCAGGCCTG	CTCCTCCCGCAGAGTCTCCAGTTTGAAATCATCCAgTAAACCgCC	B2
GBP2	CCTCgTAAATCCTCATCAAAACAAAGTTAGCGGAATCGTCTACCC	GTCCACACAAAGGTTGGAAAGAAGCAAATCATCCAgTAAACCgCC	B2
GBP2	CCTCgTAAATCCTCATCAAAGTCATTCTGGTTGTCACCCTTCTCA	GAGGACTGCCAAAGCAAAGATCCAGAAATCATCCAgTAAACCgCC	B2
GBP2	CCTCgTAAATCCTCATCAAATTTTACTTCTTCTTCCAGGGGTCCA	ACCTCCTGGTTTAGAAAATGTCCCTAAATCATCCAgTAAACCgCC	B2
GBP2	CCTCgTAAATCCTCATCAAAAGCAGGTTCCCTAATTCTGTCTGGA	TTGATAAAGGCATCTCGCTTGGCTAAAATCATCCAgTAAACCgCC	B2
GBP2	CCTCgTAAATCCTCATCAAAAACTCTCTGTTTGCAGCTTCAGCAG	AGCTCGAACTCCTTCTGCTTCTTTTAAATCATCCAgTAAACCgCC	B2
GBP2	CCTCgTAAATCCTCATCAAAATAGTGTGTGATGGAGAGAGCTTGG	TTCAAAGCCTGAAGATGCTCAGTCAAAATCATCCAgTAAACCgCC	B2
GBP2	CCTCgTAAATCCTCATCAAATGAAGGCCGAGAGTACCTATAACAC	ACAGGAGAAACGTATGGCTGGGCATAAATCATCCAgTAAACCgCC	B2
GBP2	CCTCgTAAATCCTCATCAAAGGTTTTCCGTTAACCTCCAGCTCGA	TGTTCCAGGTACTCATCAGAAGTGAAAATCATCCAgTAAACCgCC	B2
GBP2	CCTCgTAAATCCTCATCAAAAGCCTCCTGGTTGATCACTAGTTGA	CTGTGTAATGGCAGACAGGATCCTCAAATCATCCAgTAAACCgCC	B2
GBP2	CCTCgTAAATCCTCATCAAAGATCAGTTAGCTCCGTCACATAGTG	GGTCAGGTGATGACTTTGACTTGATAAATCATCCAgTAAACCgCC	B2
GBP2	CCTCgTAAATCCTCATCAAATCACATGCTCCTGGTAACTCTTTTC	CGTCTTTCATCTTCTCAGTCAGCTTAAATCATCCAgTAAACCgCC	B2
GBP2	CCTCgTAAATCCTCATCAAATGTTTCAACAACATCTGCCTTGGAA	TGTGAGTGACTGATCCGTCTGTAGAAAATCATCCAgTAAACCgCC	B2
GBP2	CCTCgTAAATCCTCATCAAATTCCCAGACGATTTGTTTTGCTTCA	GCCTTGGGCCTTCAGAGTATAGTGCAAATCATCCAgTAAACCgCC	B2
GBP2	CCTCgTAAATCCTCATCAAAAGGGAAACCTGGGATGAGATTTAGG	GACATGTTGTCACAGTGGGGAGATAAAATCATCCAgTAAACCgCC	B2
GBP2	CCTCgTAAATCCTCATCAAACTTCCCAGGAGCCTGGTTATACTTT	TTTCAGCATCGCTTCTGCCTGGAGCAAATCATCCAgTAAACCgCC	B2
CROPseq EF1a transcripts	gTCCCTgCCTCTATATCTTTcgcgcagaatccaggtggcaacaca	ccgaagggacgtagcagaaggacgtTTCCACTCAACTTTAACCCg	B3
CROPseq EF1a transcripts	gTCCCTgCCTCTATATCTTTtccccgacaacaccacggaattgtc	cgagcagccaaggaaaggacgatgaTTCCACTCAACTTTAACCCg	B3
CROPseq EF1a transcripts	gTCCCTgCCTCTATATCTTTgcacaccacgccacgttgcctgaca	agtgggggttgcgtcagcaaacacaTTCCACTCAACTTTAACCCg	B3
CROPseq EF1a transcripts	gTCCCTgCCTCTATATCTTTgagggggaaagcgaaagtcccggaa	ggcgatgagttccgccgtggcaataTTCCACTCAACTTTAACCCg	B3
CROPseq EF1a transcripts	gTCCCTgCCTCTATATCTTTtcccggaaaggagctgacaggtggt	tggcaatagggagggggaaagcgaaTTCCACTCAACTTTAACCCg	B3
CROPseq EF1a transcripts	gTCCCTgCCTCTATATCTTTgctgacaggtggtggcaatgcccca	gggggaaagcgaaagtcccggaaagTTCCACTCAACTTTAACCCg	B3
CROPseq EF1a transcripts	gTCCCTgCCTCTATATCTTTacaccacgccacgttgcctgacaac	tgggggttgcgtcagcaaacacagtTTCCACTCAACTTTAACCCg	B3
CROPseq EF1a transcripts	gTCCCTgCCTCTATATCTTTcaccacgccacgttgcctgacaacg	gggggttgcgtcagcaaacacagtgTTCCACTCAACTTTAACCCg	B3
CROPseq EF1a transcripts	gTCCCTgCCTCTATATCTTTagggcgaaggcgaagacgcggaaga	ggcccaaagggagatccgactcgtcTTCCACTCAACTTTAACCCg	B3
CROPseq EF1a transcripts	gTCCCTgCCTCTATATCTTTctgacaggtggtggcaatgccccaa	ggggaaagcgaaagtcccggaaaggTTCCACTCAACTTTAACCCg	B3
CROPseq EF1a transcripts	gTCCCTgCCTCTATATCTTTaccacgccacgttgcctgacaacgg	ggggttgcgtcagcaaacacagtgcTTCCACTCAACTTTAACCCg	B3
CROPseq EF1a transcripts	gTCCCTgCCTCTATATCTTTcctgacaacgggccacaactcctca	aaacacagtgcacaccacgccacgtTTCCACTCAACTTTAACCCg	B3
